# *Ixodes ricinus* bites promote allergic skin inflammation and intestinal tuft and mast cell expansion in mice

**DOI:** 10.1101/2024.07.02.600632

**Authors:** Juan Manuel Leyva-Castillo, Maria Strakosha, Sophia E.M. Smith, Daniela Vega-Mendoza, Megan Elkins, Janet Chou, Peter Vogel, Nathalie Boulanger

## Abstract

**Background:** Tick bites often promote local allergic reactions in the skin and predispose to red meat allergy. The mechanisms involved in these processes are not fully understood. Here we investigated the local changes to the skin and intestine induced by tick bites.

**Methods:** C3H/HEN or Balb/c mice were subjected to either tick bites by *Ixodes ricinus* (*I. ricinus*) or mechanical skin injury. Skin or intestine was analyzed a different time point by transcriptomic and histological techniques.

**Results:** Our results indicate that *I. ricinus* bites promote epidermal hyperplasia, spongiosis and an accumulation of eosinophils and mast cells in the bitten skin. In addition, *I. ricinus* bites promote the expression of genes and activate pathways also induced by mechanical skin injury elicited by tape stripping. Remarkably, similar to tape stripping, *I. ricinus* bites promote an increase in total serum IgE, and intestinal tuft cell and mast cell expansion.

**Conclusion:** *I. ricinus* bites in mice promote cutaneous inflammation that resembles allergic skin inflammation, as well as intestinal changes that could play a role in the predisposition to red meat allergy.
