## Supplementary table 1 for "*Ixodes ricinus* bites promote allergic skin inflammation and intestinal tuft and mast cell expansion in mice"

### Sheet: Sheet1
Supplementary table 1. Analysis of Borrelia and Anaplasma in the skin of bitten mice
Mouse number	PCR Borrelia		PCR Anaplasma		Analysis
1	Negative		Negative		Skin transcriptomics
2	Negative		Positive		Skin transcriptomics
3	Negative		Negative		Skin transcriptomics
4	Negative		Negative		Skin transcriptomics
5	Negative		Positive		Skin transcriptomics
6	Negative		Negative		Skin transcriptomics
7	Negative		Negative		Skin (transcriptomics, RT-qPCR and Histology) gut (transcriptomics, IHC)
8	Negative		Negative		Skin (transcriptomics, RT-qPCR and Histology) gut (transcriptomics, IHC)
9	Positive		Negative		Skin (transcriptomics, RT-qPCR and Histology) gut (transcriptomics, IHC)
10	Positive		Negative		Skin (transcriptomics, RT-qPCR and Histology) gut (transcriptomics, IHC)
11	Positive		Negative		Serum Total IgE
12	Positive		Negative		Serum Total IgE
13	Positive		Negative		Serum Total IgE
14	Negative		Negative		Serum Total IgE
15	Positive		Negative		Serum Total IgE
