## Supplementary table 2 for "*Ixodes ricinus* bites promote allergic skin inflammation and intestinal tuft and mast cell expansion in mice"

### Sheet: WT_vs_Il17ko
Supplementary Table 2. Differentially expressed genes between unbitten skin and bitten skin at day 3
ID	NT skin Avg (log2)	BS_D3 Avg (log2)	Fold Change	P-val	FDR P-val	Gene Symbol
Cxcl5	1.38	7.35	-62.77	2.47E-08	7.84E-05	Cxcl5
Cxcl2	0.43	5.15	-26.38	0.0015	0.0331	Cxcl2
S100a9	4.57	9.28	-26.06	6.94E-05	0.0064	S100a9
Slfn4	1.77	6.44	-25.38	2.68E-06	0.0015	Slfn4
Fgf23	0.59	5.07	-22.39	4.11E-06	0.0017	Fgf23
Cxcl3	0	4.46	-22.02	3.82E-06	0.0017	Cxcl3
Saa3	4.78	9.09	-19.89	0.0004	0.0169	Saa3
Il1b	3.55	7.85	-19.72	3.73E-05	0.0045	Il1b
Cxcl1	2.01	6.3	-19.63	1.48E-09	1.27E-05	Cxcl1
S100a8	5	9.28	-19.44	0.0003	0.0125	S100a8
Trem1	0.77	4.9	-17.59	2.84E-05	0.004	Trem1
Acod1	0.21	4.08	-14.62	0.0002	0.0119	Acod1
Ptx3	1.82	5.66	-14.36	1.32E-05	0.0028	Ptx3
Gm5150	2.33	6.1	-13.64	7.02E-07	0.0008	Gm5150
Mmp13	2.31	5.97	-12.61	0.0002	0.0122	Mmp13
Clec4d	2.43	5.99	-11.82	1.64E-05	0.003	Clec4d
Ch25h	1.63	5.19	-11.78	1.57E-08	7.50E-05	Ch25h
Lcn2	3.66	7.21	-11.68	2.79E-08	7.84E-05	Lcn2
Ppbp	1.87	5.4	-11.55	6.55E-07	0.0008	Ppbp
Spp1	3.56	7.02	-11.08	1.71E-06	0.0012	Spp1
Ccl2	5.5	8.92	-10.69	7.83E-07	0.0008	Ccl2
Ccr1	4.11	7.48	-10.3	2.30E-05	0.0036	Ccr1
Defb3	0.26	3.55	-9.8	0.0002	0.0123	Defb3
Sell	3.93	7.21	-9.7	3.42E-06	0.0017	Sell
Mmp8	1.67	4.88	-9.25	3.20E-07	0.0005	Mmp8
Stfa1	4.42	7.6	-9.06	0.0159	0.1355	Stfa1
Il13ra2	0.67	3.8	-8.77	1.36E-09	1.27E-05	Il13ra2
Sprr2f	1.04	4.13	-8.55	2.44E-05	0.0036	Sprr2f
Ccl7	5.5	8.58	-8.45	8.58E-06	0.0023	Ccl7
Clec4e	1.4	4.47	-8.35	2.29E-06	0.0013	Clec4e
Ptgs2	1.12	4.18	-8.33	4.72E-05	0.0052	Ptgs2
Aldh1a2	0.6	3.66	-8.32	1.47E-05	0.0029	Aldh1a2
Gm5416	0.55	3.6	-8.25	0.0266	0.1853	Gm5416
Klra2	0.91	3.93	-8.13	2.86E-08	7.84E-05	Klra2
Ccl12	4.39	7.4	-8.02	4.31E-06	0.0017	Ccl12
Retnlg	2.6	5.51	-7.51	0.0016	0.0342	Retnlg
Trem3	0.12	3.02	-7.48	2.92E-05	0.004	Trem3
Fpr1	0.87	3.73	-7.22	2.21E-06	0.0013	Fpr1
Ccl3	2.1	4.92	-7.04	0.0019	0.038	Ccl3
Gzma	0.83	3.64	-7.01	3.12E-07	0.0005	Gzma
Reg3g	0.63	3.38	-6.73	0.0002	0.0116	Reg3g
Il19	0.22	2.96	-6.69	2.27E-09	1.36E-05	Il19
Timp1	4.74	7.43	-6.47	1.29E-05	0.0028	Timp1
Csf3	0	2.62	-6.13	1.86E-05	0.0032	Csf3
Car4	2.76	5.28	-5.7	4.05E-05	0.0047	Car4
Crabp1	1.65	4.14	-5.61	2.84E-06	0.0015	Crabp1
Hpx	0.85	3.33	-5.55	8.04E-05	0.0069	Hpx
Ccl4	0.23	2.7	-5.53	0.0001	0.0085	Ccl4
B430306N03Rik	2.77	5.2	-5.38	1.27E-05	0.0028	B430306N03Rik
Il4ra	7.38	9.8	-5.36	2.19E-06	0.0013	Il4ra
Slc13a3	2.76	5.18	-5.35	0.0006	0.0189	Slc13a3
Osm	1.02	3.43	-5.33	5.00E-05	0.0053	Osm
Mmp9	4.21	6.61	-5.29	6.51E-05	0.0061	Mmp9
Slpi	3.33	5.71	-5.22	0.001	0.027	Slpi
Mmp10	0	2.38	-5.2	7.18E-05	0.0065	Mmp10
Saa2	0.15	2.51	-5.15	2.95E-08	7.84E-05	Saa2
Apln	2.31	4.66	-5.11	5.20E-07	0.0008	Apln
Il6	1.21	3.56	-5.08	0.0002	0.0096	Il6
Msr1	2.41	4.74	-5.04	3.25E-05	0.0043	Msr1
Serpinb3a	1.27	3.6	-5.03	0.0018	0.0369	Serpinb3a
Steap1	1.39	3.69	-4.95	0.0001	0.0078	Steap1
Cd177	0.8	3.08	-4.85	1.24E-05	0.0027	Cd177
Treml2	0.43	2.64	-4.65	6.93E-05	0.0064	Treml2
Il21r	1.17	3.39	-4.64	5.42E-06	0.0019	Il21r
Glis3	0.43	2.64	-4.64	0.0001	0.0078	Glis3
Cd300lf	3.47	5.66	-4.58	4.30E-05	0.0049	Cd300lf
Uox	0.58	2.77	-4.56	0.0124	0.1168	Uox
LOC108168235	0.17	2.35	-4.53	6.21E-05	0.0061	LOC108168235
Rtn4rl2	1.18	3.35	-4.49	2.17E-07	0.0004	Rtn4rl2
Adamts4	4.33	6.49	-4.45	2.73E-05	0.0039	Adamts4
Ltb4r1	2.56	4.69	-4.37	3.10E-05	0.0042	Ltb4r1
Cxcr2	1.76	3.89	-4.36	4.32E-06	0.0017	Cxcr2
Plaur	4.62	6.73	-4.3	7.58E-06	0.0021	Plaur
Il33	5.58	7.68	-4.28	6.91E-06	0.002	Il33
Pdpn	6.8	8.88	-4.23	6.76E-06	0.002	Pdpn
Srgn	6.99	9.03	-4.11	9.61E-06	0.0023	Srgn
Hmga2	1.08	3.11	-4.1	0.0002	0.0114	Hmga2
Gm9733	0.76	2.79	-4.1	3.66E-06	0.0017	Gm9733
Serpinb2	6.54	8.57	-4.09	5.44E-05	0.0056	Serpinb2
Mmp3	8.49	10.5	-4.03	0.0007	0.022	Mmp3
Sprr2g	1.89	3.9	-4.02	0.0072	0.084	Sprr2g
Fosl1	1.45	3.46	-4.01	3.78E-06	0.0017	Fosl1
Cela1	2.6	4.6	-4.01	0.0001	0.0089	Cela1
Nos2	0.68	2.67	-3.98	0.0002	0.0123	Nos2
Steap2	1.97	3.96	-3.95	0.0005	0.0178	Steap2
Hdc	2.84	4.79	-3.88	0.0005	0.0187	Hdc
Tnc	8.05	9.99	-3.83	0.0002	0.0119	Tnc
Adam8	4.42	6.35	-3.81	1.22E-05	0.0027	Adam8
Reg1	0.69	2.61	-3.76	0.0005	0.0179	Reg1
Ptgis	2.67	4.58	-3.75	0.0011	0.0284	Ptgis
Cyp4f18	1.11	3.01	-3.72	9.32E-05	0.0074	Cyp4f18
Upp1	2.63	4.52	-3.71	0.0001	0.0078	Upp1
Arg1	4.51	6.38	-3.65	3.78E-05	0.0045	Arg1
C920009B18Rik	2.26	4.13	-3.65	2.17E-06	0.0013	C920009B18Rik
Bdkrb1	2.15	4.02	-3.64	2.60E-05	0.0038	Bdkrb1
Ifitm1	0.31	2.18	-3.64	0.0002	0.01	Ifitm1
Ccr5	3.87	5.72	-3.61	1.63E-05	0.003	Ccr5
Cxcl11	2.06	3.91	-3.59	0.0006	0.0204	Cxcl11
Tmprss11g	2.84	4.68	-3.58	3.76E-05	0.0045	Tmprss11g
Ms4a4c	4.65	6.49	-3.57	0.0001	0.0078	Ms4a4c
Trpm2	0	1.82	-3.53	1.18E-06	0.001	Trpm2
Ms4a4a	7.08	8.89	-3.52	0.0035	0.0546	Ms4a4a
Il24	0.43	2.23	-3.48	0.0178	0.1448	Il24
C430002N11Rik	0.37	2.15	-3.44	4.66E-05	0.0052	C430002N11Rik
Nlrp12	0.16	1.94	-3.43	1.84E-06	0.0012	Nlrp12
Sirpb1a	1.12	2.88	-3.4	1.63E-05	0.003	Sirpb1a
A530064D06Rik	0.96	2.72	-3.39	1.59E-05	0.003	A530064D06Rik
Cd300c2	3.52	5.28	-3.38	1.72E-05	0.0031	Cd300c2
Ms4a4b	1.82	3.57	-3.36	1.01E-05	0.0024	Ms4a4b
Raet1e	0.61	2.35	-3.35	1.01E-06	0.0009	Raet1e
Hk3	3.26	4.99	-3.33	0.0005	0.0179	Hk3
Tnfaip6	4.27	6	-3.32	0.001	0.0267	Tnfaip6
Bst1	5.67	7.4	-3.32	1.38E-05	0.0029	Bst1
Ctla2b	4.5	6.23	-3.31	4.71E-06	0.0017	Ctla2b
Cd14	5.79	7.5	-3.27	0.0002	0.0113	Cd14
Nlrp3	2.1	3.81	-3.27	0.0003	0.0144	Nlrp3
Tnfrsf26	2.13	3.83	-3.25	0.0002	0.0114	Tnfrsf26
Il18rap	3.1	4.79	-3.23	9.84E-05	0.0076	Il18rap
Fcgr1	5.56	7.25	-3.23	0.0002	0.0097	Fcgr1
Treml4	0	1.67	-3.19	6.14E-07	0.0008	Treml4
Bcl3	4.59	6.26	-3.18	3.98E-05	0.0047	Bcl3
Ccl5	3	4.65	-3.15	0.0005	0.0179	Ccl5
Arhgap4	3.05	4.69	-3.11	0.0003	0.0133	Arhgap4
Tmem8	4.41	6.05	-3.11	0.0003	0.014	Tmem8
Tnfsf14	1.9	3.54	-3.11	5.07E-05	0.0054	Tnfsf14
Tnfsf11	0	1.64	-3.11	1.45E-06	0.0011	Tnfsf11
Thbs4	4.99	6.63	-3.11	0.0017	0.0357	Thbs4
2610528A11Rik	4.1	5.73	-3.1	0.0457	0.2572	2610528A11Rik
Oas2	3.61	5.22	-3.05	0.0006	0.0198	Oas2
Raet1d	0.86	2.47	-3.05	4.70E-06	0.0017	Raet1d
Bcat1	3.85	5.45	-3.04	0.0006	0.0194	Bcat1
Cxcl10	4.48	6.08	-3.03	0.0029	0.049	Cxcl10
Itgam	6.58	8.18	-3.02	0.0006	0.0194	Itgam
Pilra	3.51	5.1	-3.02	1.60E-05	0.003	Pilra
Socs3	0.7	2.29	-3.01	1.32E-06	0.001	Socs3
Hck	3.66	5.25	-3.01	0.0002	0.0113	Hck
Mefv	1.34	2.92	-2.99	7.58E-06	0.0021	Mefv
Slc7a11	3.41	4.98	-2.97	0.0466	0.2612	Slc7a11
Gzmb	1.68	3.24	-2.94	0.0029	0.0491	Gzmb
Gm38715	0.55	2.1	-2.92	6.26E-06	0.002	Gm38715
Slc39a14	5.09	6.63	-2.92	2.29E-05	0.0036	Slc39a14
Pyhin1	2.6	4.14	-2.92	5.12E-05	0.0054	Pyhin1
Il1rl1	3.28	4.82	-2.9	0.0003	0.0138	Il1rl1
Nts	0.8	2.33	-2.89	0.0038	0.0575	Nts
Cyp7b1	4.04	5.57	-2.88	0.0015	0.0337	Cyp7b1
Sh2d5	0.55	2.07	-2.87	0.0021	0.04	Sh2d5
Clec12a	3.55	5.07	-2.86	0.0017	0.0362	Clec12a
Lair1	2.74	4.25	-2.86	4.58E-05	0.0052	Lair1
Rsad2	3.12	4.63	-2.85	0.0006	0.0192	Rsad2
Gpr84	0	1.51	-2.85	1.60E-09	1.27E-05	Gpr84
Prok2	0.17	1.67	-2.83	2.42E-06	0.0013	Prok2
Il10	1.04	2.54	-2.82	0.0005	0.0189	Il10
Mpeg1	1.95	3.44	-2.82	0.0003	0.0125	Mpeg1
Slc15a3	3.76	5.24	-2.81	0.0004	0.0153	Slc15a3
Cd93	4.05	5.53	-2.79	2.24E-05	0.0036	Cd93
Tmem171	3.05	4.52	-2.78	4.75E-06	0.0017	Tmem171
Rarres2	7.75	9.22	-2.77	0.0002	0.0108	Rarres2
Lgmn	8.65	10.12	-2.76	0.0011	0.0274	Lgmn
Basp1	4.79	6.26	-2.75	0.0013	0.0302	Basp1
Klri2	0.74	2.2	-2.75	2.28E-05	0.0036	Klri2
Tlr1	2.49	3.95	-2.75	0.0012	0.0297	Tlr1
U90926	0	1.46	-2.74	4.94E-06	0.0017	U90926
Smim3	2.98	4.44	-2.74	2.82E-05	0.004	Smim3
Tmem2	4.25	5.69	-2.72	1.23E-06	0.001	Tmem2
Dab2	9.11	10.56	-2.72	0.0005	0.0179	Dab2
C130050O18Rik	0.8	2.23	-2.7	4.20E-06	0.0017	C130050O18Rik
Samsn1	4.77	6.2	-2.69	0.0007	0.021	Samsn1
Lilra6	3.76	5.18	-2.68	3.13E-05	0.0042	Lilra6
Ifit1bl2	0	1.42	-2.67	0.0014	0.0322	Ifit1bl2
Chil1	4.09	5.5	-2.67	0.0008	0.0223	Chil1
Csf3r	4.15	5.56	-2.67	0.0002	0.0098	Csf3r
Tfec	4.59	6	-2.66	0.0008	0.0233	Tfec
Gfra1	4.79	6.2	-2.65	1.85E-05	0.0032	Gfra1
B4galt5	4.58	5.98	-2.65	0.0002	0.0104	B4galt5
Hmox1	8.01	9.42	-2.65	6.91E-05	0.0064	Hmox1
Glipr2	5.58	6.98	-2.64	0.0002	0.0095	Glipr2
Abcc3	3.23	4.63	-2.63	1.68E-05	0.003	Abcc3
Ccl9	8.16	9.54	-2.62	0.0005	0.0189	Ccl9
Lrrc25	5.62	7	-2.62	0.0004	0.017	Lrrc25
Ncr1	1.07	2.46	-2.61	0.0001	0.0078	Ncr1
Slfn10-ps	2.71	4.1	-2.61	0.0032	0.0516	Slfn10-ps
Pglyrp1	2.49	3.87	-2.6	0.001	0.0267	Pglyrp1
Nrg1	2.34	3.72	-2.6	0.0015	0.0333	Nrg1
Itgal	3.95	5.33	-2.59	0.0004	0.0155	Itgal
Tlr13	3.83	5.2	-2.59	0.0004	0.0149	Tlr13
Snai1	4.01	5.38	-2.57	1.31E-05	0.0028	Snai1
AI839979	1.65	3.01	-2.57	2.42E-05	0.0036	AI839979
Zc3h12a	4.62	5.98	-2.57	0.0001	0.0078	Zc3h12a
Lrp3	3.22	4.57	-2.56	3.70E-06	0.0017	Lrp3
Fam169b	0.72	2.07	-2.55	0.0004	0.0156	Fam169b
Ifi204	3.56	4.9	-2.53	0.0035	0.0546	Ifi204
Ms4a6d	7.04	8.38	-2.53	0.0004	0.015	Ms4a6d
Col8a1	4.24	5.57	-2.52	0.0012	0.0295	Col8a1
Adgrg5	1.69	3.01	-2.51	0.0016	0.0343	Adgrg5
Ctla2a	5.25	6.58	-2.51	0.0029	0.0492	Ctla2a
Selp	2.84	4.17	-2.5	0.0081	0.09	Selp
Pstpip1	3.7	5.02	-2.5	2.48E-05	0.0037	Pstpip1
Fcrlb	1.46	2.78	-2.5	0.0003	0.0133	Fcrlb
Olfr164	0.34	1.65	-2.49	0.0005	0.0183	Olfr164
Atp8b4	3.07	4.39	-2.49	0.0003	0.014	Atp8b4
Rrad	4.19	5.51	-2.49	0.0067	0.0803	Rrad
Il11	0.28	1.6	-2.49	0.0011	0.0277	Il11
Slamf6	1.32	2.63	-2.49	0.0039	0.0585	Slamf6
Csrnp1	5.62	6.93	-2.48	0.0002	0.01	Csrnp1
Ddah1	5.99	7.31	-2.48	0.0009	0.0244	Ddah1
Slfn8	2.44	3.74	-2.47	0.0018	0.0363	Slfn8
Siglece	1.43	2.73	-2.46	0.0003	0.0132	Siglece
Sh2d2a	0.86	2.16	-2.46	0.0017	0.0356	Sh2d2a
Il1r1	6.45	7.74	-2.45	9.00E-07	0.0009	Il1r1
Lcp2	6.37	7.66	-2.45	0.0008	0.0224	Lcp2
Spib	1.6	2.89	-2.45	0.0029	0.0492	Spib
Fgr	3.44	4.73	-2.44	0.0003	0.0125	Fgr
F10	2.21	3.49	-2.44	0.0119	0.1141	F10
Ms4a6c	6.61	7.9	-2.44	0.0005	0.0187	Ms4a6c
Oasl1	3.17	4.45	-2.44	0.0028	0.0485	Oasl1
Inhba	2.97	4.26	-2.44	0.0006	0.0189	Inhba
Atp12a	2.98	4.26	-2.42	0.0217	0.1636	Atp12a
Smox	6.1	7.38	-2.42	0.0007	0.0208	Smox
Fyb	4.88	6.15	-2.41	0.0012	0.0298	Fyb
Efemp2	5.56	6.83	-2.41	0.0004	0.0152	Efemp2
Ambp	0.33	1.6	-2.4	7.46E-06	0.0021	Ambp
Sirpb1b	0	1.26	-2.4	1.01E-06	0.0009	Sirpb1b
Ccr2	6.63	7.89	-2.4	0.0004	0.0155	Ccr2
Il10ra	5.16	6.42	-2.39	0.001	0.026	Il10ra
Vav1	5.1	6.36	-2.39	0.001	0.0264	Vav1
Rnf149	6.4	7.66	-2.39	0.0001	0.0094	Rnf149
Gch1	3.13	4.39	-2.39	4.57E-06	0.0017	Gch1
Gdf3	0.49	1.74	-2.38	0.04	0.2367	Gdf3
Has1	0.74	1.99	-2.38	0.0089	0.0955	Has1
Samd3	0.38	1.63	-2.37	0.0002	0.0104	Samd3
Kcna3	3.16	4.4	-2.36	1.68E-05	0.003	Kcna3
Fcgr4	2.57	3.81	-2.36	0.0007	0.0208	Fcgr4
Ripk3	4.17	5.4	-2.35	0.0012	0.0296	Ripk3
Col12a1	5.39	6.62	-2.35	0.0041	0.0597	Col12a1
Akr1b8	5.77	7	-2.35	9.95E-05	0.0076	Akr1b8
Kng2	2.84	4.07	-2.34	0.0049	0.0664	Kng2
Pik3r5	4.18	5.4	-2.34	0.0012	0.0298	Pik3r5
Gm15056	0	1.23	-2.34	0.0007	0.0218	Gm15056
Ccl11	4.22	5.45	-2.34	0.0104	0.1051	Ccl11
Chrna1	3.39	4.61	-2.33	0.0475	0.2634	Chrna1
Hbegf	3.75	4.97	-2.32	0.0001	0.0082	Hbegf
Sbno2	6.9	8.12	-2.32	7.22E-06	0.0021	Sbno2
Plscr1	2.9	4.12	-2.32	8.76E-06	0.0023	Plscr1
Clec7a	5.76	6.98	-2.32	0.007	0.0827	Clec7a
Plau	6.84	8.05	-2.32	6.69E-05	0.0063	Plau
Rnasel	5.95	7.16	-2.31	0.0023	0.043	Rnasel
Dhx58	3.38	4.59	-2.31	0.0009	0.0241	Dhx58
Dok3	3.93	5.13	-2.31	2.38E-05	0.0036	Dok3
Inpp5d	5.54	6.74	-2.3	0.0004	0.0156	Inpp5d
H2-Q10	2.07	3.27	-2.3	7.03E-05	0.0064	H2-Q10
Serpinb3b	0.97	2.17	-2.29	0.0008	0.0235	Serpinb3b
Nfkbid	1.97	3.17	-2.29	0.0003	0.014	Nfkbid
Casp4	2.14	3.34	-2.29	3.51E-05	0.0045	Casp4
Ccr9	0.96	2.15	-2.28	0.0002	0.0107	Ccr9
Siglech	2.83	4.02	-2.28	0.0001	0.0089	Siglech
AI504432	1.73	2.92	-2.28	0.0001	0.0085	AI504432
Ccdc88b	2.66	3.84	-2.27	0.0001	0.0082	Ccdc88b
Fam167b	1.22	2.4	-2.27	0.0002	0.0102	Fam167b
Slfn1	3.62	4.8	-2.27	0.0016	0.0346	Slfn1
9830107B12Rik	0.2	1.38	-2.26	0.0069	0.0821	9830107B12Rik
Sema6b	3.76	4.93	-2.26	0.0003	0.0139	Sema6b
Zc3h12d	2.39	3.56	-2.26	3.64E-05	0.0045	Zc3h12d
Lif	2.42	3.6	-2.25	0.0019	0.0375	Lif
Lat2	4.55	5.72	-2.25	0.0018	0.0363	Lat2
Fcer1g	8.89	10.05	-2.24	0.0016	0.0343	Fcer1g
Nek6	4.35	5.51	-2.24	5.55E-06	0.0019	Nek6
Itga5	4.49	5.65	-2.24	0.0003	0.0147	Itga5
Lpxn	3.26	4.43	-2.24	0.0014	0.0324	Lpxn
Angptl4	5.51	6.67	-2.24	0.0002	0.0095	Angptl4
Ltb	2.58	3.74	-2.23	0.0041	0.0599	Ltb
Klrc3	1.23	2.39	-2.23	2.16E-05	0.0035	Klrc3
Myd88	6.21	7.37	-2.23	7.98E-06	0.0021	Myd88
Oas3	2.67	3.82	-2.23	0.0218	0.1639	Oas3
Ankrd66	0.27	1.42	-2.22	0.0003	0.013	Ankrd66
Tslp	0.83	1.98	-2.22	0.0006	0.0196	Tslp
Stab1	6.91	8.06	-2.22	0.0035	0.0546	Stab1
Gsdmc2	1.47	2.62	-2.22	0.0074	0.0858	Gsdmc2
Klra17	0.35	1.5	-2.22	0.0008	0.0236	Klra17
Ccnjl	0.76	1.9	-2.22	0.0009	0.0252	Ccnjl
Trim30d	1.23	2.37	-2.21	0.0036	0.0559	Trim30d
Fermt3	4.65	5.8	-2.21	0.002	0.039	Fermt3
Loxl3	3.28	4.42	-2.21	0.0004	0.0158	Loxl3
Tm4sf1	5.34	6.48	-2.21	0.0052	0.0697	Tm4sf1
Hsh2d	1.1	2.24	-2.2	0.0005	0.0179	Hsh2d
Lyn	3.79	4.93	-2.2	0.0003	0.0134	Lyn
Kcnn4	3.32	4.45	-2.2	0.001	0.0266	Kcnn4
A630001G21Rik	2.54	3.67	-2.19	0.0002	0.0113	A630001G21Rik
Fos	4.28	5.41	-2.19	2.09E-05	0.0035	Fos
Dll4	2.57	3.7	-2.19	0.0006	0.0192	Dll4
AA467197	1.64	2.77	-2.18	0.0008	0.0235	AA467197
Tnfrsf11b	4.12	5.25	-2.18	0.0002	0.0104	Tnfrsf11b
Oaf	3.55	4.67	-2.18	0.0003	0.013	Oaf
Rnd1	1.21	2.33	-2.18	0.001	0.0261	Rnd1
Ifit1	4.47	5.6	-2.18	0.0038	0.0572	Ifit1
Cxcl9	5.09	6.22	-2.18	0.0317	0.2062	Cxcl9
Arrb2	4.81	5.93	-2.17	0.0001	0.0078	Arrb2
Slc7a7	4.89	6.01	-2.17	0.0005	0.0174	Slc7a7
Klrd1	0.82	1.93	-2.16	0.0002	0.0115	Klrd1
C5ar1	3.86	4.98	-2.16	0.0017	0.0362	C5ar1
Pik3ap1	5.67	6.78	-2.16	0.001	0.0263	Pik3ap1
Igfl3	2.04	3.15	-2.16	0.0106	0.1064	Igfl3
Cd38	3.5	4.61	-2.16	0.0044	0.0629	Cd38
Hp	7.94	9.04	-2.15	0.0017	0.0362	Hp
Arap3	3	4.11	-2.15	0.001	0.0269	Arap3
Tlr9	3.52	4.62	-2.14	0.0166	0.139	Tlr9
Angpt2	3.04	4.14	-2.14	1.19E-05	0.0027	Angpt2
Bin2	4.38	5.47	-2.13	0.0001	0.0084	Bin2
Disc1	1.17	2.25	-2.13	1.23E-05	0.0027	Disc1
Dntt	0.56	1.64	-2.13	0.0007	0.0205	Dntt
Gsap	4.38	5.47	-2.12	1.86E-06	0.0012	Gsap
H60b	1.21	2.3	-2.12	5.72E-06	0.0019	H60b
Havcr1	0.72	1.8	-2.12	3.72E-05	0.0045	Havcr1
Il1a	2.44	3.52	-2.12	0.0031	0.051	Il1a
Dok2	5.05	6.13	-2.12	0.0008	0.0223	Dok2
Serpinb6d	3.11	4.19	-2.11	0.0113	0.1101	Serpinb6d
Gmfg	3.18	4.25	-2.11	0.0109	0.108	Gmfg
Hspb9	2.19	3.27	-2.11	1.53E-05	0.003	Hspb9
Helz2	3.45	4.52	-2.1	0.0002	0.0122	Helz2
Cd163	8.09	9.16	-2.1	0.0088	0.0948	Cd163
Apobr	3.45	4.52	-2.1	0.0017	0.0354	Apobr
Pilrb1	0.56	1.63	-2.1	7.65E-06	0.0021	Pilrb1
Mcemp1	2.72	3.79	-2.1	0.0006	0.019	Mcemp1
Hif1a	7.16	8.23	-2.09	2.97E-06	0.0015	Hif1a
Ccrl2	2.33	3.39	-2.09	0.0218	0.1639	Ccrl2
Wfdc17	7.8	8.86	-2.09	0.0362	0.2231	Wfdc17
Fpr2	0.43	1.49	-2.09	0.0001	0.0092	Fpr2
Prg4	2.93	3.99	-2.08	0.0054	0.0713	Prg4
Ikzf3	1.37	2.42	-2.08	0.0272	0.1874	Ikzf3
Pla2g7	6.05	7.11	-2.08	0.0004	0.0161	Pla2g7
Gpr132	2.9	3.96	-2.08	0.0013	0.0303	Gpr132
Irf7	5.01	6.06	-2.08	0.0043	0.062	Irf7
Serpinb9b	1.11	2.16	-2.08	0.0014	0.0322	Serpinb9b
Bcl6b	2.24	3.29	-2.07	0.0028	0.0487	Bcl6b
Clec4a2	5.36	6.41	-2.07	0.002	0.0396	Clec4a2
Cracr2a	1.84	2.89	-2.07	8.96E-06	0.0023	Cracr2a
Tmem173	6.14	7.19	-2.07	0.0004	0.0164	Tmem173
Hgf	3.42	4.47	-2.07	0.0018	0.0366	Hgf
Htr7	0.96	2.01	-2.07	0.0139	0.1252	Htr7
Ms4a6b	4.26	5.3	-2.06	0.0008	0.0224	Ms4a6b
Nos3	2.25	3.29	-2.06	0.0184	0.1486	Nos3
Jak3	3.11	4.14	-2.05	0.0008	0.0236	Jak3
Slc2a1	5.51	6.55	-2.05	0.0068	0.081	Slc2a1
Slc11a1	4.15	5.18	-2.05	0.0048	0.0658	Slc11a1
Amer2	0.53	1.56	-2.05	0.0058	0.0742	Amer2
Dusp6	5.63	6.66	-2.05	6.15E-05	0.006	Dusp6
Ubash3b	3.8	4.83	-2.04	9.05E-05	0.0072	Ubash3b
Gpr65	1.91	2.94	-2.04	0.0004	0.0158	Gpr65
Snx20	4.29	5.31	-2.04	0.001	0.026	Snx20
Cebpd	2.16	3.19	-2.04	0.0004	0.0148	Cebpd
Wt1	0	1.03	-2.04	0.0002	0.0122	Wt1
Amph	1.19	2.22	-2.04	0.0079	0.089	Amph
Plek	5.73	6.75	-2.04	0.0005	0.0189	Plek
Osmr	6.2	7.23	-2.03	3.98E-05	0.0047	Osmr
Eomes	0.3	1.33	-2.03	0.0002	0.0104	Eomes
Ltbp2	3.7	4.73	-2.03	0.0005	0.0188	Ltbp2
Cd53	5.9	6.92	-2.03	0.0019	0.0379	Cd53
Sla	5.13	6.15	-2.03	0.004	0.0592	Sla
Sema7a	4.22	5.24	-2.03	0.0003	0.0144	Sema7a
Arid5a	4.45	5.47	-2.03	0.0007	0.0211	Arid5a
Ier5l	2.95	3.97	-2.03	9.20E-06	0.0023	Ier5l
Cd180	4.18	5.2	-2.03	0.0098	0.1009	Cd180
Gadl1	4.62	5.64	-2.03	0.0127	0.118	Gadl1
Ms4a7	5.14	6.16	-2.02	0.0016	0.0348	Ms4a7
Ncf4	5.03	6.05	-2.02	0.0005	0.0174	Ncf4
Atp1a3	4	5.01	-2.02	0.0067	0.0804	Atp1a3
Myo1f	3.07	4.08	-2.02	0.0028	0.0487	Myo1f
Tarm1	1.51	2.52	-2.02	0.0015	0.0332	Tarm1
Snx2	7.6	8.61	-2.02	8.15E-05	0.007	Snx2
Gap43	1.77	2.78	-2.02	0.0103	0.1045	Gap43
Pf4	8.39	9.4	-2.01	0.0006	0.0194	Pf4
Ecscr	4.95	5.96	-2.01	0.0008	0.0232	Ecscr
Gm30378	2.74	3.75	-2.01	0.0046	0.0644	Gm30378
Chrna7	1.19	2.2	-2.01	0.0007	0.0213	Chrna7
Esm1	0.87	1.88	-2.01	0.0049	0.0665	Esm1
Cxcl14	6.63	7.63	-2.01	3.39E-05	0.0044	Cxcl14
Tyrobp	7.87	8.88	-2.01	0.0032	0.0517	Tyrobp
Plcb1	3.85	4.85	-2.01	0.0022	0.0417	Plcb1
Layn	3.97	4.97	-2	0.0046	0.0648	Layn
Il2rb	4.18	5.18	-2	0.0171	0.1412	Il2rb
Ppp1r18	5.79	6.79	-2	0.0002	0.0122	Ppp1r18
Meox1	3.62	4.62	-2	0.0006	0.0193	Meox1
Atp1b4	1.71	0.71	2	0.0159	0.136	Atp1b4
Gm35343	3.3	2.29	2	2.67E-05	0.0039	Gm35343
Gsta4	4.59	3.58	2.01	1.03E-05	0.0024	Gsta4
Wnt10b	1.77	0.77	2.01	0.0068	0.0809	Wnt10b
Dtx1	1.49	0.49	2.01	0.0004	0.0166	Dtx1
Papln	3.39	2.37	2.02	8.68E-05	0.0072	Papln
Ntrk3	3.25	2.24	2.02	9.22E-05	0.0073	Ntrk3
Pkia	6.54	5.53	2.02	0.0004	0.0154	Pkia
Ecm2	4.57	3.56	2.02	0.0005	0.0174	Ecm2
Cacng6	2.6	1.59	2.02	0.0098	0.1011	Cacng6
Yipf7	3.88	2.86	2.03	0.0085	0.0927	Yipf7
Hmcn2	4.18	3.16	2.03	0.0093	0.0981	Hmcn2
Cradd	2.56	1.53	2.03	0.0045	0.0641	Cradd
Pde4dip	8.2	7.17	2.04	0.0036	0.0559	Pde4dip
Sema6c	4.59	3.56	2.04	2.91E-05	0.004	Sema6c
Cib3	1.28	0.25	2.04	0.0002	0.011	Cib3
Cyp3a13	2.85	1.82	2.04	0.0012	0.0295	Cyp3a13
Gpnmb	6.57	5.54	2.05	0.0307	0.2019	Gpnmb
Krt78	6.79	5.76	2.05	0.0001	0.009	Krt78
Pitx2	4.03	2.99	2.06	0.007	0.0822	Pitx2
Synpo2l	5.6	4.55	2.06	0.0137	0.1242	Synpo2l
Ckm	9.6	8.55	2.06	0.0061	0.0755	Ckm
Lrrc30	1.81	0.76	2.06	0.0031	0.0508	Lrrc30
Aldh3a1	6.07	5.03	2.07	0.0006	0.019	Aldh3a1
Srl	7.97	6.92	2.07	0.0048	0.0663	Srl
Lrrn1	2.19	1.14	2.07	0.0007	0.0219	Lrrn1
Cldn19	2.25	1.2	2.07	0.0115	0.1113	Cldn19
Abcb4	4.26	3.21	2.07	0.0022	0.0417	Abcb4
Pfkm	7.89	6.84	2.07	0.0014	0.0322	Pfkm
Fhl1	10.08	9.02	2.08	0.0225	0.1672	Fhl1
Synpo2	8.22	7.16	2.08	0.0011	0.0276	Synpo2
Magix	2.32	1.26	2.08	0.0032	0.0517	Magix
Shisa4	4.7	3.63	2.09	0.0055	0.0718	Shisa4
Slc6a19	3.08	2.01	2.09	0.0132	0.1211	Slc6a19
Nos1	3.53	2.46	2.1	0.0012	0.03	Nos1
Chdh	4.39	3.31	2.1	0.0003	0.0133	Chdh
Trpm3	1.63	0.55	2.11	0.0096	0.1002	Trpm3
Fam189a2	5.32	4.25	2.11	1.41E-06	0.0011	Fam189a2
Myom2	7.01	5.94	2.11	0.0014	0.0327	Myom2
Klhl38	4.33	3.25	2.11	0.0097	0.1008	Klhl38
Alpk3	4.85	3.77	2.11	0.0045	0.0636	Alpk3
Pygm	9.49	8.41	2.11	0.0045	0.0635	Pygm
Dact1	3.77	2.69	2.11	0.0486	0.267	Dact1
Mylk2	7.2	6.12	2.11	0.0083	0.0914	Mylk2
Bche	4.62	3.54	2.12	0.0004	0.0149	Bche
Tmod4	5.58	4.49	2.12	0.0022	0.0414	Tmod4
Ppp1r1a	3.82	2.73	2.12	0.0048	0.0658	Ppp1r1a
Cacna1s	7.18	6.09	2.13	0.0028	0.0479	Cacna1s
Tnmd	6.15	5.06	2.13	0.0036	0.056	Tnmd
Arhgap20	3.06	1.97	2.13	0.0018	0.0363	Arhgap20
Spock2	2.48	1.38	2.13	0.0011	0.028	Spock2
Amy1	3.12	2.03	2.14	0.0001	0.0078	Amy1
Kcna6	3.01	1.92	2.14	0.0011	0.0279	Kcna6
Mgl2	4.01	2.91	2.14	0.0084	0.0919	Mgl2
Adh7	7.35	6.25	2.14	3.17E-06	0.0016	Adh7
Hrasls	3.35	2.25	2.14	0.0027	0.0474	Hrasls
Smtnl2	5.26	4.16	2.14	0.0047	0.065	Smtnl2
Amot	6.69	5.59	2.14	0.0004	0.0154	Amot
Rergl	1.76	0.65	2.15	0.0003	0.0124	Rergl
Ces1d	6.75	5.65	2.15	0.0002	0.012	Ces1d
Fam124a	4.34	3.24	2.15	0.0082	0.091	Fam124a
Lrrn4cl	3.48	2.37	2.16	8.54E-05	0.0071	Lrrn4cl
Per2	2.64	1.53	2.16	0.0028	0.0479	Per2
Rtn2	7.81	6.7	2.16	0.0001	0.0091	Rtn2
Wnk2	5.73	4.62	2.17	2.25E-05	0.0036	Wnk2
Mb	8.57	7.45	2.17	0.003	0.0496	Mb
Nptx2	2.83	1.71	2.18	0.0004	0.0168	Nptx2
Asb18	2.23	1.1	2.18	0.0003	0.0128	Asb18
Casq1	8.15	7.02	2.18	0.0031	0.0512	Casq1
Cmya5	7.42	6.29	2.19	0.0045	0.0636	Cmya5
Cyp2ab1	2.36	1.23	2.19	0.0006	0.0204	Cyp2ab1
Crispld1	3.11	1.97	2.19	6.02E-06	0.0019	Crispld1
Serpina3c	4.78	3.64	2.2	0.0003	0.0146	Serpina3c
Prph	1.94	0.8	2.21	3.06E-05	0.0042	Prph
Jph2	6.16	5.02	2.21	0.002	0.0388	Jph2
Tmem52	4.13	2.99	2.21	0.0041	0.0598	Tmem52
Fndc1	4.74	3.59	2.21	0.0033	0.0531	Fndc1
Fsd2	4.19	3.04	2.22	0.0011	0.0277	Fsd2
Eno3	9.19	8.04	2.23	0.0038	0.0569	Eno3
Hspb3	3.77	2.61	2.23	0.0033	0.0526	Hspb3
Serpina3j	9.52	8.37	2.23	0.0045	0.0635	Serpina3j
Nrap	8.67	7.51	2.23	0.0302	0.2	Nrap
Tpm2	10.71	9.54	2.24	0.0032	0.0524	Tpm2
Aldh1a1	5.25	4.09	2.24	0.0005	0.0174	Aldh1a1
Kcnn1	3.23	2.07	2.24	1.94E-07	0.0004	Kcnn1
Gdf10	4	2.83	2.25	3.98E-05	0.0047	Gdf10
Myh2	7.69	6.53	2.25	0.0124	0.1167	Myh2
Lrrc39	3.72	2.55	2.25	0.0028	0.0485	Lrrc39
Cldn10	3.88	2.71	2.25	0.0128	0.1193	Cldn10
Txlnb	6.49	5.32	2.25	0.0039	0.0582	Txlnb
Guca2a	2.37	1.2	2.26	0.0069	0.0821	Guca2a
Adamts19	1.18	0	2.26	0.0123	0.1161	Adamts19
Pgam2	7.32	6.14	2.26	0.0064	0.0781	Pgam2
Npr3	5.11	3.93	2.26	0.0005	0.0189	Npr3
Car3	11.71	10.53	2.27	0.0017	0.036	Car3
Tmem8b	3.25	2.06	2.27	0.001	0.0261	Tmem8b
Sema3b	4.67	3.49	2.27	0.0002	0.0099	Sema3b
Mypn	5.34	4.16	2.27	0.0067	0.0801	Mypn
A730017C20Rik	2.87	1.69	2.27	0.0001	0.0082	A730017C20Rik
Gm33274	2.27	1.08	2.29	0.0063	0.0771	Gm33274
Itih5	6.53	5.33	2.29	0.0003	0.0139	Itih5
Scara5	5.7	4.51	2.29	0.0003	0.0136	Scara5
Klhl33	3.16	1.96	2.29	0.0008	0.0226	Klhl33
Fcer2a	2.35	1.16	2.3	0.0147	0.1296	Fcer2a
Klhl31	4.94	3.74	2.31	0.0002	0.0119	Klhl31
Npy1r	4.42	3.22	2.31	0.0063	0.0774	Npy1r
Podxl2	4.29	3.08	2.31	1.59E-05	0.003	Podxl2
9330159F19Rik	4.11	2.9	2.31	0.0003	0.0143	9330159F19Rik
Angptl1	4.32	3.11	2.31	0.0042	0.0611	Angptl1
Ucp3	4.13	2.92	2.31	0.0001	0.0078	Ucp3
Adamts18	1.81	0.59	2.32	0.0319	0.207	Adamts18
Hsd3b6	5.19	3.97	2.33	5.40E-05	0.0055	Hsd3b6
Cdkn1c	4.69	3.47	2.33	0.0007	0.0209	Cdkn1c
Atp2a1	10.77	9.55	2.34	0.001	0.0261	Atp2a1
Asgr2	2.48	1.25	2.34	0.0001	0.0079	Asgr2
Myoz1	5.4	4.16	2.35	0.0011	0.0284	Myoz1
Tmem38a	7.27	6.03	2.37	5.32E-05	0.0055	Tmem38a
Col4a4	2.44	1.19	2.38	3.94E-06	0.0017	Col4a4
Lmod2	6.58	5.33	2.39	0.005	0.0679	Lmod2
Filip1l	3.24	1.99	2.39	1.63E-05	0.003	Filip1l
Myo18b	5.52	4.26	2.4	0.0024	0.0434	Myo18b
Scd3	8.3	7.04	2.4	0.0003	0.0129	Scd3
Neb	9.28	8.01	2.41	0.0092	0.098	Neb
Abca6	3.38	2.12	2.41	0.0001	0.0077	Abca6
Foxo6	2.48	1.21	2.41	8.36E-05	0.007	Foxo6
Ppp1r3a	5.47	4.2	2.42	0.0017	0.0362	Ppp1r3a
Lgi3	1.96	0.68	2.42	0.0017	0.0361	Lgi3
Galnt15	4.16	2.88	2.43	0.0003	0.0131	Galnt15
Ddit4l	3.95	2.67	2.43	0.0003	0.0138	Ddit4l
Asb2	4.54	3.25	2.44	0.0007	0.0208	Asb2
Tmod1	5.31	4.02	2.45	0.0011	0.0284	Tmod1
Mlf1	5.2	3.9	2.45	0.0054	0.0711	Mlf1
Ckmt2	6	4.7	2.45	0.0188	0.1502	Ckmt2
Sbk2	3.45	2.15	2.45	0.0005	0.0174	Sbk2
Apobec2	7.01	5.71	2.46	0.0067	0.0804	Apobec2
Casq2	4.78	3.49	2.46	0.0018	0.0364	Casq2
Fam198a	3.1	1.8	2.46	0.0003	0.0136	Fam198a
Cytl1	2.99	1.68	2.47	2.50E-05	0.0037	Cytl1
Car14	2.55	1.24	2.47	5.82E-05	0.0058	Car14
Efhd1	3.93	2.62	2.48	0.0007	0.022	Efhd1
Serpinb6e	5.24	3.93	2.48	0.0135	0.1228	Serpinb6e
Dpep1	5.85	4.54	2.48	0.0003	0.0131	Dpep1
C1qtnf3	6.07	4.76	2.48	0.0155	0.1335	C1qtnf3
Aox3	1.94	0.62	2.5	1.40E-05	0.0029	Aox3
Stra6	4.2	2.87	2.51	0.0486	0.267	Stra6
Mlip	5.39	4.06	2.51	0.0019	0.0384	Mlip
Ldb3	5.96	4.63	2.51	0.0052	0.0692	Ldb3
Ttn	9.2	7.86	2.53	0.0016	0.0348	Ttn
Mpz	5.36	4.02	2.53	0.0056	0.0726	Mpz
Hrc	6.27	4.93	2.54	7.89E-05	0.0069	Hrc
Fbxo40	5.61	4.27	2.54	0.0013	0.0316	Fbxo40
Clcn1	2.86	1.51	2.54	2.10E-05	0.0035	Clcn1
Jph1	5.91	4.56	2.55	3.78E-05	0.0045	Jph1
Mfap4	7.52	6.17	2.55	0.006	0.0752	Mfap4
Sypl2	5.8	4.44	2.55	0.0059	0.0748	Sypl2
Hlf	4.8	3.45	2.55	2.03E-06	0.0013	Hlf
Opcml	2.36	1.01	2.56	0.0001	0.0077	Opcml
Krt8	1.86	0.5	2.57	0.0305	0.2011	Krt8
Pla2g2d	3.53	2.17	2.58	0.0014	0.0318	Pla2g2d
Plcd4	2.41	1.03	2.61	0.0001	0.0078	Plcd4
Acsm3	4.26	2.87	2.62	0.0131	0.1203	Acsm3
Myoz3	5.14	3.75	2.62	0.0009	0.0254	Myoz3
Obscn	6.98	5.59	2.62	0.0007	0.0214	Obscn
Dhrs7c	4.03	2.63	2.63	0.0056	0.0726	Dhrs7c
Myh1	12.1	10.7	2.64	0.0057	0.0733	Myh1
Slc2a4	5.65	4.23	2.67	0.0003	0.014	Slc2a4
Ampd1	4.89	3.47	2.67	0.0003	0.0131	Ampd1
Omd	2.77	1.35	2.68	0.0008	0.0226	Omd
Itgb1bp2	5.03	3.61	2.68	0.001	0.0261	Itgb1bp2
Lmod3	5.17	3.74	2.68	0.0002	0.0106	Lmod3
Stau2	4.31	2.88	2.69	0.0002	0.0119	Stau2
Rpl3l	5.62	4.18	2.71	0.0027	0.0478	Rpl3l
Myom1	8.29	6.85	2.72	6.15E-05	0.006	Myom1
Mamdc2	2.68	1.22	2.75	5.72E-06	0.0019	Mamdc2
6430571L13Rik	1.94	0.48	2.76	0.0012	0.029	6430571L13Rik
Scn4b	5.51	4.02	2.8	0.0055	0.0719	Scn4b
Myl6b	6.02	4.53	2.8	0.0335	0.2132	Myl6b
Aqp4	2.41	0.9	2.84	0.0016	0.0347	Aqp4
E030003E18Rik	4.98	3.46	2.87	8.06E-06	0.0021	E030003E18Rik
Tmem233	4.96	3.43	2.89	0.0006	0.019	Tmem233
Agbl1	4.84	3.3	2.91	0.0008	0.0232	Agbl1
Myot	7.56	6	2.96	0.0006	0.0191	Myot
Perm1	3.21	1.62	3.02	0.0008	0.0232	Perm1
Pamr1	2.76	1.15	3.06	7.06E-05	0.0064	Pamr1
Pvalb	9.67	8.04	3.09	0.0014	0.0322	Pvalb
Scg3	2.42	0.79	3.11	9.33E-05	0.0074	Scg3
Inmt	1.65	0	3.15	0.0014	0.0329	Inmt
Abra	5.68	4.02	3.17	0.0034	0.0539	Abra
Slc38a3	2.82	1.13	3.24	0.001	0.0268	Slc38a3
Clec3b	7.16	5.47	3.25	4.29E-05	0.0049	Clec3b
Ky	4.8	3.09	3.28	0.0002	0.0107	Ky
Mbp	6.02	4.3	3.29	0.0002	0.0104	Mbp
Dbp	5.93	4.17	3.37	0.0339	0.2146	Dbp
Sfrp4	5.26	3.45	3.52	0.0001	0.0086	Sfrp4
Tcap	8.81	6.97	3.57	0.0002	0.0121	Tcap
3425401B19Rik	6.54	4.71	3.57	0.0008	0.0223	3425401B19Rik
Mettl21c	3.53	1.65	3.7	0.0005	0.0173	Mettl21c
Ogn	8.15	6.15	3.99	0.0001	0.0082	Ogn
Smco1	3.27	1.24	4.09	7.59E-05	0.0068	Smco1
Pyy	4.73	2.68	4.14	0.0025	0.0455	Pyy
Mucl1	3.53	1.36	4.52	1.38E-05	0.0029	Mucl1
Lyz1	5.84	3.64	4.6	9.84E-06	0.0024	Lyz1
Cyp2e1	7.19	4.96	4.69	0.0181	0.1465	Cyp2e1
Rnase2a	3.4	1.16	4.73	0.0027	0.0474	Rnase2a
Thrsp	5.83	3.49	5.04	0.0489	0.2678	Thrsp
Mstn	5.59	3.12	5.53	3.43E-05	0.0044	Mstn
Retnla	7.92	3.82	17.13	0.0001	0.0086	Retnla
