## Supplementary table 5 for "*Ixodes ricinus* bites promote allergic skin inflammation and intestinal tuft and mast cell expansion in mice"

### Sheet: WT_vs_Il17ko
Supplementary Table 5. Differentially expressed genes between the jejuna of unbitten and bitten mice at day 10
ID	D3 Avg (log2)	D10 Avg (log2)	Fold Change	P-val	FDR P-val	Gene Symbol
Sry	0.13	4.95	-28.31	0.0311	1	Sry
LOC108168638	0.13	4.76	-24.74	0.035	1	LOC108168638
Mcpt1	3.21	5.3	-4.24	0.011	1	Mcpt1
Clec2h	11.08	13.04	-3.9	0.0367	1	Clec2h
Mcpt2	1.83	3.69	-3.64	0.004	1	Mcpt2
Clec2e	8.02	9.73	-3.26	0.049	1	Clec2e
Il15	5.46	7.15	-3.23	0.0307	1	Il15
1700109H08Rik	4.19	5.72	-2.89	0.0069	1	1700109H08Rik
Sepp1	12.86	14.38	-2.88	0.0127	1	Sepp1
Spink1	10.88	12.35	-2.76	0.0386	1	Spink1
Ccdc122	2.54	3.97	-2.69	0.008	1	Ccdc122
Rnf114	7.88	9.3	-2.67	0.0236	1	Rnf114
Gzma	6.47	7.86	-2.63	0.0355	1	Gzma
1110034G24Rik	3.73	5.12	-2.61	0.0199	1	1110034G24Rik
Wfdc17	4.61	5.97	-2.57	0.013	1	Wfdc17
Rfx7	7.12	8.48	-2.57	0.0169	1	Rfx7
Upk3b	1.39	2.74	-2.56	0.0351	1	Upk3b
Fabp2	13.1	14.44	-2.52	0.0495	1	Fabp2
Leap2	10.18	11.47	-2.45	0.0345	1	Leap2
Gm35612	0.9	2.12	-2.32	0.0081	1	Gm35612
Krt222	0.82	2.02	-2.3	0.0079	1	Krt222
1700016C15Rik	3.39	4.57	-2.26	0.0082	1	1700016C15Rik
Casp4	2.58	3.72	-2.2	0.0305	1	Casp4
Crtam	0.4	1.52	-2.17	0.0483	1	Crtam
Cyp3a11	9.25	10.36	-2.16	0.0067	1	Cyp3a11
Fbxw4	4.87	5.96	-2.13	0.0013	1	Fbxw4
Snhg14	4.57	5.64	-2.1	0.0265	1	Snhg14
Wfdc21	1.85	2.92	-2.1	0.0093	1	Wfdc21
Klrb1-ps1	0.99	2.06	-2.09	0.0009	1	Klrb1-ps1
Nckap5	2.81	3.85	-2.07	0.0146	1	Nckap5
Ms4a2	0.43	1.45	-2.02	0.0005	1	Ms4a2
4833420G17Rik	3.04	4.03	-1.99	0.0092	1	4833420G17Rik
Fcer1a	0.81	1.79	-1.98	0.0278	1	Fcer1a
Ifit1bl2	7.14	8.12	-1.97	0.0356	1	Ifit1bl2
Mmp15	5.74	6.7	-1.95	0.0072	1	Mmp15
1700112E06Rik	2.17	3.1	-1.91	0.0283	1	1700112E06Rik
Dpp6	0.06	0.98	-1.89	0.0404	1	Dpp6
Slc34a2	1.7	2.61	-1.88	0.0405	1	Slc34a2
Apoc3	11.36	12.27	-1.88	0.0396	1	Apoc3
Med15	6.15	7.06	-1.88	0.0272	1	Med15
Reg3a	10.08	10.94	-1.82	0.0273	1	Reg3a
BC089597	5.15	6	-1.81	0.0327	1	BC089597
Ttc8	1.6	2.45	-1.81	0.0077	1	Ttc8
Trat1	0.66	1.51	-1.8	0.0336	1	Trat1
Clk1	5.81	6.65	-1.79	0.0312	1	Clk1
Cyp3a44	7.5	8.32	-1.77	0.0313	1	Cyp3a44
Rdh14	5.25	6.07	-1.77	0.0384	1	Rdh14
Gm35739	0.07	0.88	-1.76	0.0296	1	Gm35739
Hnf1aos1	0.67	1.48	-1.76	0.0101	1	Hnf1aos1
Atxn1	5.3	6.1	-1.74	0.0128	1	Atxn1
Gm156	3.18	3.97	-1.73	0.0351	1	Gm156
Eif4a2	9.07	9.85	-1.73	0.0383	1	Eif4a2
Ubd	1.09	1.84	-1.68	0.0172	1	Ubd
E130215H24Rik	0.25	0.99	-1.67	0.0083	1	E130215H24Rik
Sh2d1b1	2.17	2.83	-1.58	0.0478	1	Sh2d1b1
Gm12253	0	0.66	-1.58	0.0202	1	Gm12253
Fbxw24	0	0.65	-1.57	0.0268	1	Fbxw24
Pigz	0.58	1.21	-1.55	0.0354	1	Pigz
Spata1	0.6	1.22	-1.54	0.0156	1	Spata1
Garnl3	1.56	2.17	-1.53	0.0384	1	Garnl3
Cym	4.65	5.26	-1.52	0.0186	1	Cym
1700011I03Rik	0.94	1.54	-1.51	0.0222	1	1700011I03Rik
Chmp2b	7.5	8.09	-1.51	0.0409	1	Chmp2b
Cnksr2	0.47	1.06	-1.5	0.002	1	Cnksr2
Serp2	0.36	0.95	-1.5	0.0024	1	Serp2
LOC108167761	0	0.59	-1.5	0.0291	1	LOC108167761
Ggt6	3.92	3.33	1.51	0.0456	1	Ggt6
Fcamr	0.85	0.26	1.51	0.025	1	Fcamr
Tmprss9	1.25	0.65	1.51	0.046	1	Tmprss9
Lingo4	0.7	0.11	1.51	0.0377	1	Lingo4
Cox10	5.41	4.81	1.51	0.0498	1	Cox10
Mcm6	6.39	5.78	1.53	0.0345	1	Mcm6
Gabpa	5.18	4.57	1.53	0.0031	1	Gabpa
Soga3	0.8	0.19	1.53	0.0333	1	Soga3
Fam73a	3.21	2.59	1.53	0.0294	1	Fam73a
BC023105	0.81	0.2	1.53	0.0492	1	BC023105
Oas1b	1.52	0.88	1.55	0.0151	1	Oas1b
Ssu2	1.25	0.62	1.55	0.0165	1	Ssu2
Cxcl15	1.34	0.69	1.57	0.0127	1	Cxcl15
Dpf2	7.31	6.65	1.58	0.0191	1	Dpf2
Cnn3	6.89	6.24	1.58	0.0126	1	Cnn3
Krtcap2	7.6	6.93	1.59	0.0051	1	Krtcap2
Zbtb3	1.12	0.44	1.6	0.0239	1	Zbtb3
Atp1b2	1.64	0.96	1.61	0.0255	1	Atp1b2
Ulk4	0.99	0.3	1.62	0.005	1	Ulk4
Larp7	5.01	4.31	1.62	0.0453	1	Larp7
Xylb	2.9	2.2	1.63	0.0442	1	Xylb
Il2ra	1.3	0.59	1.63	0.0317	1	Il2ra
Strada	2.14	1.43	1.63	0.0117	1	Strada
P4ha2	1.62	0.91	1.63	0.0244	1	P4ha2
Tmem176a	6.7	5.98	1.64	0.0198	1	Tmem176a
Snx9	6.74	6.02	1.64	0.0242	1	Snx9
Cd93	2.82	2.09	1.65	0.0471	1	Cd93
Atp2b3	0.73	0	1.66	0.0242	1	Atp2b3
Smn1	5.73	5	1.66	0.0075	1	Smn1
Plin5	1.11	0.36	1.68	0.0444	1	Plin5
Prr14l	1.68	0.93	1.69	0.0334	1	Prr14l
Dusp18	1.17	0.41	1.69	0.0035	1	Dusp18
Gpc4	2.33	1.57	1.69	0.0451	1	Gpc4
Klk1b5	1.83	1.06	1.71	0.0099	1	Klk1b5
Rtkn2	0.77	0	1.71	0.0424	1	Rtkn2
Kif12	1.77	0.99	1.72	0.0155	1	Kif12
Uba1	8.4	7.61	1.72	0.0358	1	Uba1
Rcc1	4.87	4.08	1.73	0.0142	1	Rcc1
Srgap1	2.02	1.23	1.73	0.0184	1	Srgap1
Dram1	2.15	1.35	1.73	0.0471	1	Dram1
Blm	2.32	1.52	1.74	0.029	1	Blm
Il2rg	1.67	0.86	1.75	0.0073	1	Il2rg
Sdr42e1	2.38	1.56	1.76	0.0037	1	Sdr42e1
Krt17	1.28	0.46	1.76	0.0412	1	Krt17
Cdc23	4.89	4.07	1.77	0.0142	1	Cdc23
Pcbp1	6.59	5.76	1.77	0.0109	1	Pcbp1
2210408F21Rik	1.46	0.62	1.78	0.0134	1	2210408F21Rik
Atad2	3.79	2.96	1.79	0.0035	1	Atad2
Enc1	1.21	0.37	1.79	0.0366	1	Enc1
Fosb	1.05	0.2	1.81	0.0376	1	Fosb
Il6ra	1.22	0.36	1.81	0.0293	1	Il6ra
Pelo	4.89	4.03	1.81	0.0286	1	Pelo
Brix1	5.26	4.38	1.84	0.0088	1	Brix1
Rbm19	2.82	1.92	1.86	0.0195	1	Rbm19
Arhgap44	1.56	0.65	1.88	0.0141	1	Arhgap44
Dnmt3b	1.2	0.29	1.88	0.0362	1	Dnmt3b
Ccl2	2.1	1.18	1.89	0.0121	1	Ccl2
Gpr161	1.83	0.91	1.89	0.0326	1	Gpr161
Dennd2a	2.06	1.14	1.89	0.0069	1	Dennd2a
Ccl24	6.19	5.27	1.9	0.0054	1	Ccl24
Zfp608	4.15	3.22	1.9	0.0462	1	Zfp608
Hist1h2ak	8.66	7.73	1.91	0.0123	1	Hist1h2ak
Rrp9	4.21	3.26	1.93	0.0419	1	Rrp9
Tubb5	7.45	6.5	1.93	0.0281	1	Tubb5
Usp35	1.63	0.66	1.96	0.0324	1	Usp35
2810429I04Rik	1.96	0.99	1.96	0.0284	1	2810429I04Rik
Orc1	2.28	1.31	1.96	0.026	1	Orc1
Dhx34	2.32	1.35	1.97	0.0396	1	Dhx34
Ebi3	1.58	0.6	1.97	0.0265	1	Ebi3
Gdf11	1.29	0.31	1.97	0.0093	1	Gdf11
Cog1	4.86	3.88	1.98	0.0402	1	Cog1
Ganab	5.87	4.88	1.99	0.0284	1	Ganab
Srsf1	6.63	5.63	1.99	0.0246	1	Srsf1
Reep6	5.87	4.86	2.01	0.0395	1	Reep6
Bgn	7.19	6.18	2.01	0.0282	1	Bgn
Pik3c2b	4.41	3.39	2.02	0.0321	1	Pik3c2b
Hmgcr	6.36	5.34	2.04	0.0439	1	Hmgcr
Atp7a	5.16	4.13	2.04	0.025	1	Atp7a
Tsc22d2	1.09	0.06	2.04	0.0487	1	Tsc22d2
Ppwd1	1.04	0	2.05	0.021	1	Ppwd1
Zfp40	1.89	0.85	2.06	0.0248	1	Zfp40
Nes	2.16	1.12	2.06	0.0356	1	Nes
Ddx18	4.34	3.29	2.08	0.0091	1	Ddx18
Banp	4.05	2.95	2.15	0.0239	1	Banp
Slc1a4	2.65	1.49	2.24	0.0305	1	Slc1a4
Nrm	4.37	3.15	2.34	0.0235	1	Nrm
Lrrk2	2.26	1.02	2.35	0.0418	1	Lrrk2
Mid1ip1	3.51	2.27	2.36	0.0394	1	Mid1ip1
Atp2c2	2.04	0.78	2.41	0.0496	1	Atp2c2
Focad	2.61	1.26	2.54	0.0323	1	Focad
Wiz	2.43	0.99	2.71	0.0253	1	Wiz
